# Phenotypic shifts of tumor associated macrophages and STAT3 mediated suppression of myeloid derived suppressor cells drive sensitization of HER2^+^ tumor immunity

**DOI:** 10.1101/2021.01.29.428708

**Authors:** Dimitrios N. Sidiropoulos, Christine Rafie, Brian J. Christmas, Emily F. Davis-Marcisak, Gaurav Sharma, Emma Bigelow, Anuj Gupta, Srinivasan Yegnasubramanian, Vered Stearns, Roisin M. Connolly, Daria A. Gaykalova, Luciane T. Kagohara, Elizabeth M. Jaffee, Elana J. Fertig, Evanthia T. Roussos Torres

## Abstract

Understanding how novel therapeutic combinations alter solid tumor microenvironments (TME) in immunosuppressive tumors such as breast cancer is essential to improve their responses to immune checkpoint inhibitors (ICIs). Entinostat, an oral histone deacetylase inhibitor (HDACi), has been shown to improve responses to ICIs in various tumor models with immunosuppressive TMEs, but the precise alterations induced by entinostat and mechanisms of synergy with ICIs remain unknown. Here, we employ single-cell RNA-sequencing on HER2 overexpressing breast tumors from mice treated with entinostat + ICIs to characterize these changes across cell types in the TME. This analysis demonstrates that treatment with entinostat induces a shift from a pro-tumor to an anti-tumor TME signature characterized predominantly by changes in the myeloid cells. Notably, myeloid-derived suppressor cells (MDSCs) are shifted toward the less suppressive granulocytic phenotype in association with reduced signaling through the STAT3 pathway. In addition, tumor-associated macrophages are shifted toward an anti-tumor M1 phenotype by epigenetic reprogramming. Overall, these entinostat-induced TME changes reduce immunosuppression and increase mechanisms of tumor cell killing to improve ICI responses and broaden the population of patients who could potentially benefit from immunotherapy.
