## Supplemental File 2 for "Phenotypic shifts of tumor associated macrophages and STAT3 mediated suppression of myeloid derived suppressor cells drive sensitization of HER2^+^ tumor immunity"

### Sheet: Sheet1
Target	Color	Catalog #
Arg-1	PE	R&D Systems IC586-8P
CD11b	AF700	BD 557960
CD11b	AF700	BD 557960
CD3	PE-CF594 (dazzle), BV510	BioLegend, BioLegend
CD4	AF700	BioLegend
CD4	PE-CF594 (Daz), AF700	BioLegend 100536
CD8	PECy7, Pac Blue, BV510	BioLegend, BioLegend, BD Pharmingen
CFSE	AF488	ThermoFisher
CTLA4	PE	BD Pharmingen
F480	PECy7, BV510	eBioscience, BioLegend
FoxP3	FITC	Ebioscience 11-5773-82
Granzyme B	PECy7	eBioscience
IDO	PerCP eF710	Ebioscience 46-9473-82
IFNg	PerCPCy5.5	eBioscience, Inc (San Diego, CA)
iNOS	APC	Ebioscience 17-5920-82
Live/Dead	Near IR	ThermoFisher
Ly6C	PerCPCy5.5, eFluor450	BioLegend 128011, eBioscience 48-5932-82
Ly6G	FITC, BV421	BD 551460, BD 562737
MHCII	FITC	BD 553623
PD1	APC-R700, APC, PECy7	BD 565815, BioLegend 135210, BioLegend 135216
PDL1	PE Daz	BioLegend 124324
TNFa	PE daz	BioLegend (San Diego, CA)
